# Cell polarity opposes Jak-STAT mediated Escargot activation that drives intratumor heterogeneity in a *Drosophila* tumor model

**DOI:** 10.1101/2022.12.12.520127

**Authors:** Deeptiman Chatterjee, Fei Cong, Xian-Feng Wang, Caique Almeida Machado Costa, Yi-Chun Huang, Wu-Min Deng

## Abstract

In proliferating neoplasms, microenvironment-derived selective pressures promote tumor heterogeneity by imparting diverse capacities for growth, differentiation and invasion. However, what makes a tumor cell respond to signaling cues differently from a normal cell is not well understood. In the *Drosophila* ovarian follicle cells, apicobasal-polarity loss induces heterogenous epithelial multilayering. When exacerbated by oncogenic-Notch expression, this multilayer displays an increased consistency in the occurrence of morphologically distinguishable cells adjacent to the polar follicle cells. Polar cells release the Jak-STAT ligand Unpaired (Upd), in response to which, neighboring polarity-deficient cells exhibit a precursor-like transcriptomic state. Using single-cell transcriptomics, we discovered the ectopic activation of the Snail-family transcription factor Escargot (Esg) in these cells. We also characterized similar relationship between Upd and Esg during early follicular development, where the establishment of polarity determines follicle-cell differentiation. Overall, our results indicate that epithelial-cell polarity acts as a gatekeeper against microenvironmental selective pressures that drive heterogeneity.
