## Supplementary Data 3 for "Cell polarity opposes Jak-STAT mediated Escargot activation that drives intratumor heterogeneity in a *Drosophila* tumor model"

### Sheet: 20211005_145402_CT023047
Supplemental Data 3: quantitative PCR Raw Data:
Target	Sample	Expression	Expression SD	Corrected Expression SD	Expression SEM	Corrected Expression SEM
esg	control	1	0.079031	0.079031	0.0558833	0.0558833
esg	UAS-esg	38.3253	2.88366	2.88366	1.66488	1.66488
esg	UAS-NICD+lglIR	3.17322	0.414766	0.414766	0.239465	0.239465
esg	UAS-NICD+lglIR+hopIR	0.79072	0.218573	0.218573	0.126193	0.126193
esg	UAS-NICD+lglIR+StatIR	0.831149	0.101832	0.101832	0.058793	0.058793
esg	UAS-Upd	1.72541	0.125325	0.125325	0.0886185	0.0886185
esg	UAS-Upd+lglIR	2.41338	0.358743	0.358743	0.20712	0.20712
